# Adaptation is influenced by the complexity of environmental change during evolution in a dynamic environment

**DOI:** 10.1101/724419

**Authors:** Sébastien Boyer, Lucas Hérissant, Gavin Sherlock

## Abstract

The environmental conditions of microorganisms’ habitats may fluctuate in unpredictable ways, such as changes in temperature, carbon source, pH, and salinity to name a few. Environmental heterogeneity presents a challenge to microorganisms, as they have to adapt not only to be fit under a specific condition, but they must also be robust across many conditions *and be able to deal with the switch between conditions itself*. While experimental evolution has been used to gain insight into the adaptive process, this has largely been in either unvarying or consistently varying conditions. In cases where changing environments have been investigated, relatively little is known about how such environments influence the dynamics of the adaptive process itself, as well as the genetic and phenotypic outcomes. We designed a systematic series of evolution experiments where we used two growth conditions that have differing timescales of adaptation and varied the rate of switching between them. We used lineage tracking to follow adaptation, and whole genome sequenced adaptive clones from each of the experiments. We find that both the switch rate and the order of the conditions influences adaptation, and that switching can both speed up and slow down adaptation, depending on those parameters. We also find different adaptive outcomes, at both the genetic and phenotypic levels, even when populations spent the same amount of total time in the two different conditions, but the order and/or switch rate differed. Thus, in a variable environment adaptation depends not only on the nature of the conditions and phenotypes under selection, but also on the complexity of the manner in which those conditions are combined to result in a given dynamic environment.
