## Supplementary material for "Adaptation is influenced by the complexity of environmental change during evolution in a dynamic environment": List of Primers

### Sheet: Sheet1
PEV8	5’GTTCTTTGCTTTTTTTCCCCAACGACGTCGAACACATTAGTCCTACGCACTTAACTTCGCATCTG3’	amplification of landing Pad R	levy et al
	5’caacctgaagtctaggtccctatt3’
P104	ACACTCTTTCCCTACACGACGCTCTTCCGATCTNNNNNNNNCGATGTTTAATATGGACTAAAGGAGGCTTTT
P105	ACACTCTTTCCCTACACGACGCTCTTCCGATCTNNNNNNNNACAGTGTTAATATGGACTAAAGGAGGCTTTT
P111	ACACTCTTTCCCTACACGACGCTCTTCCGATCTNNNNNNNNTGACCATTAATATGGACTAAAGGAGGCTTTT
P112	ACACTCTTTCCCTACACGACGCTCTTCCGATCTNNNNNNNNGCCAATTTAATATGGACTAAAGGAGGCTTTT
P122	ACACTCTTTCCCTACACGACGCTCTTCCGATCTNNNNNNNNATCACGTTAATATGGACTAAAGGAGGCTTTT
P123	ACACTCTTTCCCTACACGACGCTCTTCCGATCTNNNNNNNNCAGATCTTAATATGGACTAAAGGAGGCTTTT
P124	ACACTCTTTCCCTACACGACGCTCTTCCGATCTNNNNNNNNGGCTACTTAATATGGACTAAAGGAGGCTTTT
P125	ACACTCTTTCCCTACACGACGCTCTTCCGATCTNNNNNNNNTAGCTTTTAATATGGACTAAAGGAGGCTTTT
P130	ACA CTC TTT CCC TAC ACG ACG CTC TTC CGA TCT (N1:25252525)(N1)(N1) (N1)(N1)(N1) (N1)(N1)TTAGGCT TAA TAT GGA CTA AAG GAG GCT TTT
P131	ACA CTC TTT CCC TAC ACG ACG CTC TTC CGA TCT (N1:25252525)(N1)(N1) (N1)(N1)(N1) (N1)(N1)ACTTGAT TAA TAT GGA CTA AAG GAG GCT TTT
P132	ACA CTC TTT CCC TAC ACG ACG CTC TTC CGA TCT (N1:25252525)(N1)(N1) (N1)(N1)(N1) (N1)(N1)GATCAG T TAA TAT GGA CTA AAG GAG GCT TTT
P133	ACA CTC TTT CCC TAC ACG ACG CTC TTC CGA TCT (N1:25252525)(N1)(N1) (N1)(N1)(N1) (N1)(N1)CTTGTA T TAA TAT GGA CTA AAG GAG GCT TTT
P101	CTCGGCATTCCTGCTGAACCGCTCTTCCGATCTNNNNNNNNTATATACGCTCGAATTCAAGCTTAGATCTGATA
P108	CTCGGCATTCCTGCTGAACCGCTCTTCCGATCTNNNNNNNNCGCTCTATCTCGAATTCAAGCTTAGATCTGATA
P109	CTCGGCATTCCTGCTGAACCGCTCTTCCGATCTNNNNNNNNGAGACGTCTTCGAATTCAAGCTTAGATCTGATA
P110	CTCGGCATTCCTGCTGAACCGCTCTTCCGATCTNNNNNNNNATACTGCGTTCGAATTCAAGCTTAGATCTGATA
P126	CTCGGCATTCCTGCTGAACCGCTCTTCCGATCTNNNNNNNNACTAGCAGATCGAATTCAAGCTTAGATCTGATA
P127	CTCGGCATTCCTGCTGAACCGCTCTTCCGATCTNNNNNNNNTGAGCTAGCTCGAATTCAAGCTTAGATCTGATA
P128	CTCGGCATTCCTGCTGAACCGCTCTTCCGATCTNNNNNNNNCTGCTACTCTCGAATTCAAGCTTAGATCTGATA
P129	CTCGGCATTCCTGCTGAACCGCTCTTCCGATCTNNNNNNNNGCGTACGCATCGAATTCAAGCTTAGATCTGATA
PE2	AATGATACGGCGACCACCGAGATCTACACTCTTTCCCTACACGACGCTCTTCCGATCT
PE1	CAAGCAGAAGACGGCATACGAGATCGGTCTCGGCATTCCTGCTGAACCGCTCTTCCGATCT
	Pairs of identifier used for lineage tracking	Lineage tracking		T0 = passage 0; T1= passage 1
	CGATGT GCGTATATA 1T0 p	1 : periodic adap1
	ACAGTG GCGTATATA 1T1 p	2 : periodic adap2
	TGACCA GCGTATATA 1T2 p	3 : periodic smaller1
	GCCAAT GCGTATATA 1T3 p	4 : periodic smaller 2
	ATCACG GCGTATATA 1T4 p	5 : random adap
	CAGATC GCGTATATA 1T5 p	7 : random smaller1
	GGCTAC GCGTATATA 1T6 p	8 : random smaller2
	TAGCTT GCGTATATA 1T9 p	9 : mix
	TTAGGC GCGTATATA 1T12 p
	ACTTGA GCGTATATA 1T15 p
	GATCAG GCGTATATA 1T18 p
	CTTGTA GCGTATATA 1T21 p
	CGATGT GATAGAGCG 1T24 p
	ACAGTG GATAGAGCG 2T0 p
	TGACCA GATAGAGCG 2T3 p
	GCCAAT GATAGAGCG 2T6 p
	ATCACG GATAGAGCG 2T9 p
	CAGATC GATAGAGCG 2T12 p
	GGCTAC GATAGAGCG 2T15 p
	TAGCTT GATAGAGCG 2T18 p
	TTAGGC GATAGAGCG 2T19 p
	ACTTGA GATAGAGCG 2T20 p
	GATCAG GATAGAGCG 2T21 p
	CTTGTA GATAGAGCG 2T22 p
	CGATGT AGACGTCTC 2T23 p
	ACAGTG AGACGTCTC 2T24 p
	TGACCA AGACGTCTC 3T0 p
	GCCAAT AGACGTCTC 3T1 p
	ATCACG AGACGTCTC 3T4 p
	CAGATC AGACGTCTC 3T5 p
	GGCTAC AGACGTCTC 3T8 p
	TAGCTT AGACGTCTC 3T9 p
	TTAGGC AGACGTCTC 3T12 p
	ACTTGA AGACGTCTC 3T13 p
	GATCAG AGACGTCTC 3T16 p
	CTTGTA AGACGTCTC 3T17 p
	CGATGT ACGCAGTAT 3T20 p
	ACAGTG ACGCAGTAT 3T21 p
	TGACCA ACGCAGTAT 3T24 p
	GCCAAT ACGCAGTAT 4T0 p
	ATCACG ACGCAGTAT 4T3 p
	CAGATC ACGCAGTAT 4T4 p
	GGCTAC ACGCAGTAT 4T7 p
	TAGCTT ACGCAGTAT 4T8 p
	TTAGGC ACGCAGTAT 4T11 p
	ACTTGA ACGCAGTAT 4T12 p
	GATCAG ACGCAGTAT 4T15 p
	CTTGTA ACGCAGTAT 4T16 p
	CGATGT TCTGCTAGT 4T19 p
	ACAGTG TCTGCTAGT 4T20 p
	TGACCA TCTGCTAGT 4T23 p
	GCCAAT TCTGCTAGT 4T24 p
	ATCACG TCTGCTAGT 5T0 p
	CAGATC TCTGCTAGT 5T3 p
	GGCTAC TCTGCTAGT 5T6 p
	TAGCTT TCTGCTAGT 5T9 p
	TTAGGC TCTGCTAGT 5T12 p
	ACTTGA TCTGCTAGT 5T15 p
	GATCAG TCTGCTAGT 5T18 p
	CTTGTA TCTGCTAGT 5T19 p
	CGATGT GCTAGCTCA 5T20 p
	ACAGTG GCTAGCTCA 5T21 p
	TGACCA GCTAGCTCA 5T24 p
	GCCAAT GCTAGCTCA 7T0 p
	ATCACG GCTAGCTCA 7T3 p
	CAGATC GCTAGCTCA 7T4 p
	GGCTAC GCTAGCTCA 7T7 p
	TAGCTT GCTAGCTCA 7T10 p
	TTAGGC GCTAGCTCA 7T13 p
	ACTTGA GCTAGCTCA 7T16 p
	GATCAG GCTAGCTCA 7T17 p
	CTTGTA GCTAGCTCA 7T20 p
	CGATGT GAGTAGCAG 7T23 p
	ACAGTG GAGTAGCAG 7T24 p
	TGACCA GAGTAGCAG 8T0 p
	GCCAAT GAGTAGCAG 8T1 p
	ATCACG GAGTAGCAG 8T4 p
	CAGATC GAGTAGCAG 8T7 p
	GGCTAC GAGTAGCAG 8T8 p
	TAGCTT GAGTAGCAG 8T11 p
	TTAGGC GAGTAGCAG 8T12 p
	ACTTGA GAGTAGCAG 8T13 p
	GATCAG GAGTAGCAG 8T14 p
	CTTGTA GAGTAGCAG 8T17 p
	CGATGT TGCGTACGC 8T20 p
	ACAGTG TGCGTACGC 8T23 p
	TGACCA TGCGTACGC 8T24 p
	GCCAAT TGCGTACGC 9T0 p
	ATCACG TGCGTACGC 9T4 p
	CAGATC TGCGTACGC 9T6 p
	GGCTAC TGCGTACGC 9T9 p
	TAGCTT TGCGTACGC 9T12 p
	TTAGGC TGCGTACGC 9T15 p
	ACTTGA TGCGTACGC 9T18 p
	GATCAG TGCGTACGC 9T21 p
	CTTGTA TGCGTACGC 9T24 p
	Pairs of identifier used for fitness remeasurement	Fitness remeasurment				T0 = passage 0; T1= passage 1
	ACAGTG GCGTATATA 11T1 p	11 :Gly/Eth replica 1; 12 :Gly/Eth replica 2
	TGACCA GCGTATATA 11T2 p	21 :Fluconazole replica 1; 22 :Fluconazole replica 2
	GCCAAT GCGTATATA 11T3 p	31 :Mix replica 1; 32 :Mix replica 2
	ATCACG GCGTATATA 11T4 p	41 :1:1replica 1; 42 :1:1 replica 2
	CAGATC GCGTATATA 11T5 p	51 : 1:3 replica 1; 52 :13 replica 2
	GGCTAC GCGTATATA 12T1 p
	TAGCTT GCGTATATA 12T2 p
	TTAGGC GCGTATATA 12T3 p
	ACTTGA GCGTATATA 12T4 p
	GATCAG GCGTATATA 12T5 p
	CTTGTA GCGTATATA 13T1 p
	CGATGT GATAGAGCG 13T2 p
	ACAGTG GATAGAGCG 13T3 p
	TGACCA GATAGAGCG 13T4 p
	GCCAAT GATAGAGCG 13T5 p
	ATCACG GATAGAGCG 21T1 p
	CAGATC GATAGAGCG 21T2 p
	GGCTAC GATAGAGCG 21T3 p
	TAGCTT GATAGAGCG 21T4 p
	TTAGGC GATAGAGCG 21T5 p
	ACTTGA GATAGAGCG 22T1 p
	GATCAG GATAGAGCG 22T2 p
	CTTGTA GATAGAGCG 22T3 p
	CGATGT AGACGTCTC 22T4 p
	ACAGTG AGACGTCTC 22T5 p
	TGACCA AGACGTCTC 23T1 p
	GCCAAT AGACGTCTC 23T2 p
	ATCACG AGACGTCTC 23T3 p
	CAGATC AGACGTCTC 23T4 p
	GGCTAC AGACGTCTC 23T5 p
	TAGCTT AGACGTCTC 31T1 p
	TTAGGC AGACGTCTC 31T2 p
	ACTTGA AGACGTCTC 31T3 p
	GATCAG AGACGTCTC 31T4 p
	CTTGTA AGACGTCTC 31T5 p
	CGATGT ACGCAGTAT 32T1 p
	ACAGTG ACGCAGTAT 32T2 p
	TGACCA ACGCAGTAT 32T3 p
	GCCAAT ACGCAGTAT 32T4 p
	ATCACG ACGCAGTAT 32T5 p
	CAGATC ACGCAGTAT 33T1 p
	GGCTAC ACGCAGTAT 33T2 p
	TAGCTT ACGCAGTAT 33T3 p
	TTAGGC ACGCAGTAT 33T4 p
	ACTTGA ACGCAGTAT 33T5 p
	GATCAG ACGCAGTAT 41T1 p
	CTTGTA ACGCAGTAT 41T2 p
	CGATGT TCTGCTAGT 41T3 p
	ACAGTG TCTGCTAGT 41T4 p
	TGACCA TCTGCTAGT 41T5 p
	GCCAAT TCTGCTAGT 41T6 p
	ATCACG TCTGCTAGT 41T7 p
	CAGATC TCTGCTAGT 41T8 p
	GGCTAC TCTGCTAGT 41T9 p
	TAGCTT TCTGCTAGT 41T10 p
	TTAGGC TCTGCTAGT 42T1 p
	ACTTGA TCTGCTAGT 42T2 p
	GATCAG TCTGCTAGT 42T3 p
	CTTGTA TCTGCTAGT 42T4 p
	CGATGT GCTAGCTCA 42T5 p
	ACAGTG GCTAGCTCA 42T6 p
	TGACCA GCTAGCTCA 42T7 p
	GCCAAT GCTAGCTCA 42T8 p
	ATCACG GCTAGCTCA 42T9 p
	CAGATC GCTAGCTCA 42T10 p
	GGCTAC GCTAGCTCA 43T1 p
	TAGCTT GCTAGCTCA 43T2 p
	TTAGGC GCTAGCTCA 43T3 p
	ACTTGA GCTAGCTCA 43T4 p
	GATCAG GCTAGCTCA 43T5 p
	CTTGTA GCTAGCTCA 43T6 p
	CGATGT GAGTAGCAG 43T7 p
	ACAGTG GAGTAGCAG 43T8 p
	TGACCA GAGTAGCAG 43T9 p
	GCCAAT GAGTAGCAG 43T10 p
	ATCACG GAGTAGCAG 51T1 p
	CAGATC GAGTAGCAG 51T4 p
	GGCTAC GAGTAGCAG 51T5 p
	TAGCTT GAGTAGCAG 51T8 p
	TTAGGC GAGTAGCAG 52T1 p
	ACTTGA GAGTAGCAG 52T4 p
	GATCAG GAGTAGCAG 52T5 p
	CTTGTA GAGTAGCAG 52T8 p
	CGATGT TGCGTACGC 53T1 p
	ACAGTG TGCGTACGC 53T4 p
	TGACCA TGCGTACGC 53T5 p
	GCCAAT TGCGTACGC 53T8 p
