## Supplementary material for "Adaptation is influenced by the complexity of environmental change during evolution in a dynamic environment": List of Reagents

### Sheet: Sheet2
Reagent	Catalog number	Provider
YNB + Nitrogen	1501-500	Sunrise Science Products
Synthetic Complete (SC)	1300-500	Sunrise Science Products
Glucose	215510	BD-Difoc
Sodium Chloride (NaCl)	BP358-212	Fisher Scientific
Glycerol (Gly)	G33-4	Fisher
Ethanol (EtOH)	412804	Goldshield
Fluconazole (FLC)	455480050	acros organics
Clotrimazole (CLM)	1311	Chem-Impex International
