## Supplementary material for "Adaptation is influenced by the complexity of environmental change during evolution in a dynamic environment": List of Strains

### Sheet: strains
SHA321	MATalpha; hisD1; leu2D0; lys2D0; ura3D0 ybr209w::(F)GalCre-NatMX
HR206	MATa ura3D0 leu2D0 his3D1 met15D0 ybr209w::GalCre-(R)HygMX can1::pMFA1-HIS3,pMFalpha1-LEU2
FY3	MATa ura3-52
GSY6698	MATalpha; ura3-52, hisD1, ybr209w::GalCre-NatMX, can1::pMFA1-HIS3,pMFalpha1-LEU2
GSY6699	MATalpha; ura3-52/ura3-52, hisD1/HIS, YBR209w/ybr209w::GalCre-NatMX, CAN1/can1::pMFA1-HIS3,pMFalpha1-LEU2
